# Single-cell RNA sequencing deconvolutes the *in vivo* heterogeneity of human bone marrow-derived mesenchymal stem cells

**DOI:** 10.1101/2020.04.06.027904

**Authors:** Zun Wang, Xiaohua Li, Junxiao Yang, Yun Gong, Huixi Zhang, Xiang Qiu, Ying Liu, Cui Zhou, Yu Chen, Jonathan Greenbaum, Liang Cheng, Yihe Hu, Jie Xie, Xucheng Yang, Yusheng Li, Martin R. Schiller, Lijun Tan, Si-Yuan Tang, Hui Shen, Hong-Mei Xiao, Hong-Wen Deng

**Author notes:** Corresponding author Hong-Wen Deng, Ph.D., Professor, Edward G. Schlieder Endowed Chair, Director, Tulane Center for Bioinformatics and Genomics, Department of Biostatistics and Bioinformatics, School of Public Health and Tropical Medicine, Tulane University, 1440 Canal St., Suite 1610, New Orleans, LA 70112, United States of America, u, Hong-Mei Xiao, M.D., Ph.D., Human Genetics and Reproductive Medicine, School of Basic Medical Science, Central South University (China), 173 Tongzipo Rd., Changsha, 70118, China. These authors contributed equally to this work (Zun Wang, Xiaohua Li).

## Abstract

Bone marrow-derived mesenchymal stem cells (BM-MSCs) are multipotent stromal cells, which have a critical role in the maintenance of skeletal tissues such as bone, cartilage, and the fat found in bone marrow. In addition to providing microenvironmental support for hematopoietic processes, BM-MSCs can differentiate into various mesodermal lineages including osteoblast/osteocyte, chondrocyte, and adipocyte cells that are crucial for bone metabolism. While BM-MSCs have high cell-to-cell heterogeneity in gene expression, the cell subtypes that contribute to this heterogeneity *in vivo* in humans have not been characterized. To investigate the transcriptional diversity of BM-MSCs, we applied single-cell RNA sequencing (scRNA-seq) on freshly isolated CD271^+^ BM-derived mononuclear cells (BM-MNCs) from two human subjects. We successfully identified LEPR^hi^CD45^low^ BM-MSCs within the CD271^+^ BM-MNC population, and further codified the BM-MSCs into distinct subpopulations corresponding to the osteogenic, chondrogenic, and adipogenic differentiation trajectories, as well as terminal-stage quiescent cells. Biological functional annotations of transcriptomes suggest that osteoblast precursors may induce angiogenesis coupled with osteogenesis, and chondrocyte precursors may have the potential to differentiate into myocytes. We discovered transcripts for several cluster of differentiation (CD) markers that were highly expressed (e.g., CD167b, CD91, CD130 and CD118) or absent (e.g., CD74, CD217, CD148 and CD68) in BM-MSCs and could be novel markers for human BM-MSC purification. This study is the first systematic *in vivo* dissection of human BM-MSCs cell subtypes at the single-cell resolution, revealing insight into the extent of their cellular heterogeneity and bone homeostasis.
