## Supplementary Table 3 for "Single-cell RNA sequencing deconvolutes the *in vivo* heterogeneity of human bone marrow-derived mesenchymal stem cells"

### Sheet: Sheet1
Common genes in osteoblast precursors
gene	Freq	name	avg_logFC
HGF	8	common	0.365079
ID1	5	common	0.357178
ADAMTS9	6	common	0.513745
COL4A2	4	common	0.434275
EMILIN1	4	common	0.519139
ENG	10	common	0.491259
HSPG2	4	common	0.346538
ITGB2	6	common	0.407535
JUNB	3	common	0.617554
APOB	3	common	0.392465
MDK	7	common	0.645922
CEBPA	4	osteogenesis	0.410425
COL1A1	4	osteogenesis	0.957919
COL6A1	4	osteogenesis	0.595485
ID4	4	osteogenesis	0.486867
PDLIM7	4	osteogenesis	0.323856
TMEM119	4	osteogenesis	0.320175
TNC	4	osteogenesis	0.327021
VCAN	4	osteogenesis	0.930635
COL11A1	3	osteogenesis	0.462997
DDX5	3	osteogenesis	0.448695
AEBP1	2	osteogenesis	0.290769
BGN	2	osteogenesis	0.362513
CCDC80	2	osteogenesis	0.409846
COL14A1	2	osteogenesis	0.388441
COL16A1	2	osteogenesis	0.340096
COL18A1	2	osteogenesis	0.618162
COL4A1	2	osteogenesis	0.339646
COL6A2	2	osteogenesis	0.607609
COL6A3	2	osteogenesis	1.0209
EFEMP2	2	osteogenesis	0.378958
FBLN5	2	osteogenesis	0.40566
FBN1	2	osteogenesis	0.286081
FZD1	2	osteogenesis	0.617649
IGFBP3	2	osteogenesis	0.604576
LAMB1	2	osteogenesis	0.426497
NFKB2	2	osteogenesis	0.297493
RRBP1	2	osteogenesis	0.616483
TIMP1	2	osteogenesis	0.281058
VWA1	2	osteogenesis	0.252286
CD36	1	osteogenesis	0.664715
CDH11	1	osteogenesis	0.314844
P4HB	1	osteogenesis	0.3652
VEGFA	8	angiogenesis	0.253919
ADM	6	angiogenesis	0.797766
HES1	6	angiogenesis	0.44599
PDGFRB	6	angiogenesis	0.42399
EGR1	5	angiogenesis	0.526987
ANGPTL4	4	angiogenesis	0.717211
GRN	4	angiogenesis	0.358077
HK2	4	angiogenesis	0.373947
PKM	4	angiogenesis	0.342337
PRKCA	4	angiogenesis	0.280239
STAT3	4	angiogenesis	0.299762
ANGPT1	3	angiogenesis	0.303991
CEMIP2	2	angiogenesis	0.537248
NGFR	2	angiogenesis	0.509074
SOX4	2	angiogenesis	0.312889
ZFP36L1	1	angiogenesis	0.260536

### Sheet: Sheet2
Common genes in chondrocyte precursors
gene	Freq	name	avg_logFC
NPNT	5	common	1.22216
MEF2C	10	common	1.01923
ITGA8	4	common	0.978829
TGFB1	12	common	0.974195
FGFR1	5	common	0.882741
FOXC2	5	common	0.792014
ZEB1	3	common	0.66522
ITGA11	3	common	0.661572
SULF1	6	common	0.651796
DCN	6	common	0.543403
SOX9	7	common	0.409371
CAPN2	6	common	0.370323
SOX6	8	common	0.322275
IBSP	2	chondrogenesis	3.8888
SPP1	2	chondrogenesis	3.32174
A2M	3	chondrogenesis	1.73936
ITGA10	2	chondrogenesis	1.73176
MMP13	4	chondrogenesis	1.43196
RUNX2	2	chondrogenesis	1.39723
FN1	2	chondrogenesis	1.37992
COL12A1	2	chondrogenesis	1.339
TNC	2	chondrogenesis	1.26274
COL8A1	2	chondrogenesis	1.26191
PTH1R	2	chondrogenesis	1.18441
LUM	3	chondrogenesis	1.14044
SCIN	2	chondrogenesis	1.13271
NBL1	2	chondrogenesis	1.12015
LTBP1	2	chondrogenesis	1.09405
PRRX1	1	chondrogenesis	0.943411
BGN	3	chondrogenesis	0.924138
PHLDB1	3	chondrogenesis	0.801741
SATB2	1	chondrogenesis	0.766986
NDNF	2	chondrogenesis	0.697982
COL13A1	2	chondrogenesis	0.676188
MMP16	3	chondrogenesis	0.663531
FGFR3	2	chondrogenesis	0.652398
SPARC	2	chondrogenesis	0.616631
COL5A2	2	chondrogenesis	0.593757
CSPG4	1	chondrogenesis	0.577016
CST3	4	chondrogenesis	0.575667
TGFBI	2	chondrogenesis	0.574077
THSD4	2	chondrogenesis	0.546601
SDC4	1	chondrogenesis	0.523008
CTSK	4	chondrogenesis	0.472163
AEBP1	3	chondrogenesis	0.471143
TIMP2	3	chondrogenesis	0.460845
FBLN1	2	chondrogenesis	0.423088
COL8A2	2	chondrogenesis	0.412908
BMP3	1	chondrogenesis	0.39366
BMP8B	1	chondrogenesis	0.388149
COL1A2	2	chondrogenesis	0.365979
MYO1E	2	chondrogenesis	0.363689
FBLN2	2	chondrogenesis	0.329699
GNAS	1	chondrogenesis	0.321488
IDS	1	chondrogenesis	0.313501
VWA1	2	chondrogenesis	0.303234
HTRA1	3	chondrogenesis	0.282478
FAP	4	chondrogenesis	0.271784
LRPAP1	2	chondrogenesis	0.265997
ACTA2	2	myogenesis	1.11084
ADARB1	1	myogenesis	1.02077
CD9	2	myogenesis	0.939236
VIM	2	myogenesis	0.800131
MEF2A	9	myogenesis	0.785031
MYH10	6	myogenesis	0.776277
EEF2	5	myogenesis	0.754517
SYNE1	1	myogenesis	0.753219
ACTG1	2	myogenesis	0.683959
CDH15	2	myogenesis	0.667796
CRYAB	3	myogenesis	0.650552
CALM1	2	myogenesis	0.62188
TPM2	2	myogenesis	0.61519
ZFHX3	1	myogenesis	0.599914
MEGF10	5	myogenesis	0.56028
FOXO3	1	myogenesis	0.556418
TBX2	4	myogenesis	0.552012
CYP26B1	6	myogenesis	0.551215
SEMA3C	2	myogenesis	0.521661
C12orf57	2	myogenesis	0.513876
SMAD7	5	myogenesis	0.511249
HEY2	9	myogenesis	0.507976
FLNA	2	myogenesis	0.49538
YBX1	3	myogenesis	0.477081
TPM1	7	myogenesis	0.4662
FOXP2	3	myogenesis	0.452391
BHLHE41	3	myogenesis	0.448249
CDH2	3	myogenesis	0.434315
FLNB	3	myogenesis	0.434037
TANC1	2	myogenesis	0.419687
TPM4	2	myogenesis	0.417231
SSPN	2	myogenesis	0.384131
ID3	1	myogenesis	0.378302
CALM2	2	myogenesis	0.375221
SPHK1	2	myogenesis	0.346187
FXYD1	2	myogenesis	0.34351
GSN	1	myogenesis	0.335678
IL4R	3	myogenesis	0.33207
ASPH	2	myogenesis	0.323305
SGCD	7	myogenesis	0.30805
MYL6	5	myogenesis	0.305707
SYNM	2	myogenesis	0.292322
SVIL	3	myogenesis	0.290023
YBX3	3	myogenesis	0.284663
LMNA	7	myogenesis	0.269837
